# Antarctic Soil Auxiliarome: unraveling the pan-auxiliary metabolic genes catalogue in a transect across different ice-free regions of Antarctica

**DOI:** 10.1101/2025.10.13.682075

**Authors:** Sergio Sanchez-Carrillo, Rafael Gonzalez-Serrano, María del Carmen Fernández-Moyano, S. Craig Cary, Ian R. McDonald, Antonio Alcamí

**Affiliations:** Centro de Biología Molecular Severo Ochoa, UAM-CSIC, Madrid, Spain; Department of Physiology, Genetics and Microbiology. Universidad de Alicante, Alicante, Spain; International Center for Terrestrial Antarctic Research, University of Waikato, Hamilton, New Zealand; Te Aka Matuatua-School of Science, Te Whare Wānanga o Waikato-University of Waikato, Hamilton, New Zealand

**Keywords:** auxiliarome, metavirome, auxiliary metabolic gene, transantarctic mountains, Antarctica, ice-free region

## Abstract

The Transantarctic Mountains host a significant portion of Antarctica’s ice-free soils and support diverse microbial communities, but the role of viruses in these extreme ecosystems remains poorly understood. To address this gap, we conducted the first comprehensive analysis of both RNA and DNA soil viruses across ten locations along a regional-scale latitudinal transect. This study revealed high viral diversity, including the first description of 18 previously unreported viral families in Antarctic soils, alongside significant local viral endemicity. Elevation emerged as the primary driver of viral diversity, while distance to the coast explained the distribution of auxiliary metabolic genes (AMGs), and distance to the sea influenced the metabolic pathways associated with these AMGs. The concept of the "auxiliarome," a pan-AMG catalogue at the community level, underscores the critical role of AMGs in engineering host metabolism. These genes contribute to the metabolism of cofactors and vitamins, amino acids, carbohydrates, and sulfur, as well as ecologically significant traits such as bacterial restriction-modification systems or antibiotic production and resistance. This study expands our understanding of Antarctic soil viruses and highlights their ecological importance in shaping microbial communities and biogeochemical processes in extreme environments.
