## Supplemental Table 1 for "Antarctic Soil Auxiliarome: unraveling the pan-auxiliary metabolic genes catalogue in a transect across different ice-free regions of Antarctica"

### Sheet: SM Table 1
Table S1. Environmental data for ice-free Antarctic soil sampling sites, including sample identifiers, campaign dates, elevation, distance to the coast, and distance to the sea.
id	Campaign	Coordinates X (º)	Coordinates Y (º)	d_coast (m)	d_sea (m)	Elevation (m)	bio1 (ºC)	bio2 (ºC)	bio5 (ºC)	bio10 (ºC)	bio12 (kg m-2)	bio14 (kg m-2)	Bio15 (%)	bio17 (kg m-2)	bio18 (kg m-2)	swe (kg m-2)
ACH	2010-11	161.108	-84.2167	123868	679809	1823	-36.45	4	-20.25	-23.65	53.5	2.8	21.4	10.2	12.3	53.5
BAT	2006-07	160.297	-77.5232	61039	61039	1747.33	-33.85	5.7	-18.35	-21.65	97.5	5.3	21.8	19.4	20.9	97.5
CHA	2016-17	170.224	-72.3237	117	117	0	-16.25	3.6	-1.85	-3.85	594.8	28.6	45	92.4	234	594.8
ERE	2019-20	167.011	-77.5186	14255	14255	2689	-29.25	4	-18.45	-20.65	344.8	19.3	20.7	62.3	97.1	344.8
KIF	2010-11	171.813	-83.7883	7952	636138	1011	-18.65	3.9	-5.15	-7.85	259.3	11.6	30.4	40.5	40.5	259.3
LTV	2016-17	169.883	-72.6791	1012	1012	139	-20.25	4.8	-4.65	-7.15	610.3	28.3	45.3	93	246.3	610.3
MV1	2011-12	163.79	-78.0945	9472	18653	117	-21.35	5.1	-5.75	-8.75	166.7	9.4	24.5	33.1	38.7	166.7
MV2	2011-12	163.79	-78.0945	9472	18653	117	-21.35	5.1	-5.75	-8.75	166.7	9.4	24.5	33.1	38.7	166.7
RCA	2016-17	169.945	-72.4357	432	502	22	-18.95	4.4	-3.55	-5.85	512.4	23.6	45.8	77.6	206.8	512.4
TAY	2013-14	163.123	-77.6594	3828	3828	225	-19.95	4.6	-4.95	-7.45	97	5.2	22.1	17.9	24.2	97
bio1 = mean annual air temperature
bio2 = mean diurnal air temperature range
bio5 = mean daily maximum air temperature of the warmest month
bio10 = mean daily mean air temperatures of the warmest quarter
bio12 = annual precipitation
bio14 = precipitation in the driest month
bio15 = precipitation seasonality
bio17 = mean monthly precipitation in the driest quarter
bio18 = mean monthly precipitation in the warmest quarter
swe = snow water equivalent
