## Supplemental Table 2 for "Antarctic Soil Auxiliarome: unraveling the pan-auxiliary metabolic genes catalogue in a transect across different ice-free regions of Antarctica"

### Sheet: Table_S2
Table S2. Summary statistics of raw sequencing reads per sample.
File	Type	num_seqs	sum_len	min_len	avg_len	max_len	Q20(%)	Q30(%)	AvgQual	GC(%)
ACH_DNA_1	DNA	19697187	2954578050	150	150	150	96.74	93.22	24.95	54.52
ACH_DNA_2	DNA	19697187	2954578050	150	150	150	95.53	91.04	23.8	57.31
ACH_RNA_1	RNA	20695076	3104261400	150	150	150	91.76	85.4	22.16	58.52
ACH_RNA_2	RNA	20695076	3104261400	150	150	150	92.3	85.62	22.32	65.78
BAT_DNA_1	DNA	20259592	3038938800	150	150	150	96.21	92.77	24.8	54.64
BAT_DNA_2	DNA	20259592	3038938800	150	150	150	95.64	91.09	24.16	56.23
BAT_RNA_1	RNA	20945444	3141816600	150	150	150	91.85	86.18	22.19	57.05
BAT_RNA_2	RNA	20945444	3141816600	150	150	150	92.91	87.06	22.6	59.95
CHA_DNA_1	DNA	19636902	2945535300	150	150	150	97.21	94.1	25.59	55.69
CHA_DNA_2	DNA	19636902	2945535300	150	150	150	96.14	92.05	24.41	56.85
CHA_RNA_1	RNA	21934791	3290218650	150	150	150	95.08	90.51	23.91	58.2
CHA_RNA_2	RNA	21934791	3290218650	150	150	150	94.34	89.21	23.29	61.73
ERE_DNA_1	DNA	19347893	2902183950	150	150	150	96.88	93.24	25.01	48.12
ERE_DNA_2	DNA	19347893	2902183950	150	150	150	95.94	91.56	24.01	50.35
ERE_RNA_1	RNA	20846521	3126978150	150	150	150	92.34	86.66	22.39	57.93
ERE_RNA_2	RNA	20846521	3126978150	150	150	150	93.1	87.19	22.65	62.63
KIF_DNA_1	DNA	19667420	2950113000	150	150	150	96.58	93.22	25.13	57.98
KIF_DNA_2	DNA	19667420	2950113000	150	150	150	95.69	91.32	24.22	59.48
KIF_RNA_1	RNA	20833225	3124983750	150	150	150	94.8	90.53	23.68	59.49
KIF_RNA_2	RNA	20833225	3124983750	150	150	150	94.92	90.05	23.59	63.68
LTV_DNA_1	DNA	20120399	3018059850	150	150	150	96.56	93.06	24.94	53.02
LTV_DNA_2	DNA	20120399	3018059850	150	150	150	95.67	91.2	24.03	54.46
LTV_RNA_1	RNA	20095855	3014378250	150	150	150	92.89	87.9	22.66	57.36
LTV_RNA_2	RNA	20095855	3014378250	150	150	150	94.21	88.96	23.25	61.39
MV1_DNA_1	DNA	19834005	2975100750	150	150	150	96.87	93.44	25.23	53.95
MV1_DNA_2	DNA	19834005	2975100750	150	150	150	95.66	91.26	24.04	54.57
MV1_RNA_1	RNA	20901657	3135248550	150	150	150	93.87	89.35	23.23	59.63
MV1_RNA_2	RNA	20901657	3135248550	150	150	150	94.11	88.88	23.24	62.49
MV2_DNA_1	DNA	20137301	3020595150	150	150	150	97.15	93.74	25.53	55.55
MV2_DNA_2	DNA	20137301	3020595150	150	150	150	95.82	91.52	24.19	56.4
MV2_RNA_1	RNA	21257066	3188559900	150	150	150	93.42	87.76	22.97	54.78
MV2_RNA_2	RNA	21257066	3188559900	150	150	150	93.14	87.16	22.73	58.41
RCA_DNA_1	DNA	19376823	2906523450	150	150	150	96.7	93.18	25	56.57
RCA_DNA_2	DNA	19376823	2906523450	150	150	150	95.51	91.06	23.86	58.68
RCA_RNA_1	RNA	21100265	3165039750	150	150	150	90.68	84.99	21.67	59.4
RCA_RNA_2	RNA	21100265	3165039750	150	150	150	92.65	86.31	22.44	65.37
TAY_DNA_1	DNA	19590861	2938629150	150	150	150	97.49	94.46	25.97	58.39
TAY_DNA_2	DNA	19590861	2938629150	150	150	150	96.01	91.81	24.4	60.33
TAY_RNA_1	RNA	21112705	3166905750	150	150	150	92.82	87.37	22.66	56.4
TAY_RNA_2	RNA	21112705	3166905750	150	150	150	93.44	87.76	22.88	60.01
