## Supplemental Table 3 for "Antarctic Soil Auxiliarome: unraveling the pan-auxiliary metabolic genes catalogue in a transect across different ice-free regions of Antarctica"

### Sheet: Table S3
Table S3. Summary statistics of sequencing reads per sample after quality filtering and trimming.
File	Type	num_seqs	sum_len	min_len	avg_len	max_len	Q20(%)	Q30(%)	AvgQual	GC(%)
ACH_DNA_1	DNA	19008911	2727409704	36	143.5	150	97.79	94.63	26.04	53.13
ACH_DNA_2	DNA	19008911	2780112067	36	146.3	150	97.28	93.22	25.15	57.17
ACH_RNA_1	RNA	18304216	2389279081	36	130.5	150	94.74	89.17	23.83	55.51
ACH_RNA_2	RNA	18304216	2604256902	36	142.3	150	95.85	90	24.44	66.41
BAT_DNA_1	DNA	19588661	2767129369	36	141.3	150	98	94.92	26.68	52.56
BAT_DNA_2	DNA	19588661	2859310519	36	146	150	97.24	93.09	25.5	55.74
BAT_RNA_1	RNA	18920491	2474257853	36	130.8	150	95.84	91.07	24.61	53.98
BAT_RNA_2	RNA	18920491	2728746097	36	144.2	150	96.33	91.32	24.78	60.37
CHA_DNA_1	DNA	19188815	2794793070	36	145.6	150	98.13	95.31	26.69	55.04
CHA_DNA_2	DNA	19188815	2819035688	36	146.9	150	97.49	93.73	25.6	56.76
CHA_RNA_1	RNA	20332564	2854468037	36	140.4	150	96.92	92.98	25.43	56.47
CHA_RNA_2	RNA	20332564	2936182186	36	144.4	150	96.92	92.47	25.16	61.32
ERE_DNA_1	DNA	18745628	2712511081	36	144.7	150	97.77	94.43	25.93	46.73
ERE_DNA_2	DNA	18745628	2742601759	36	146.3	150	97.42	93.41	25.2	49.84
ERE_RNA_1	RNA	18720373	2455529695	36	131.2	150	95.45	90.65	24.27	54.85
ERE_RNA_2	RNA	18720373	2650399709	36	141.6	150	96.35	91.26	24.74	62.22
KIF_DNA_1	DNA	19062426	2725844278	36	143	150	98.01	95.02	26.7	56.8
KIF_DNA_2	DNA	19062426	2791658036	36	146.4	150	97.3	93.33	25.59	59.32
KIF_RNA_1	RNA	19637647	2673790979	36	136.2	150	96.92	93.31	25.39	56.99
KIF_RNA_2	RNA	19637647	2862648889	36	145.8	150	97.2	92.91	25.34	63.72
LTV_DNA_1	DNA	19496669	2798668008	36	143.5	150	97.95	94.82	26.4	51.81
LTV_DNA_2	DNA	19496669	2858966682	36	146.6	150	97.23	93.16	25.29	54.34
LTV_RNA_1	RNA	18556932	2432458882	36	131.1	150	96.58	92.46	25.18	54.13
LTV_RNA_2	RNA	18556932	2698311963	36	145.4	150	96.88	92.33	25.19	61.58
MV1_DNA_1	DNA	19268209	2805301873	36	145.6	150	97.99	94.89	26.47	53.18
MV1_DNA_2	DNA	19268209	2823858830	36	146.6	150	97.23	93.22	25.31	54.45
MV1_RNA_1	RNA	19491724	2625609928	36	134.7	150	97.1	93.36	25.73	57.3
MV1_RNA_2	RNA	19491724	2830851949	36	145.2	150	96.75	92.21	25.13	62.67
MV2_DNA_1	DNA	19566084	2872903187	36	146.8	150	97.97	94.87	26.48	55.15
MV2_DNA_2	DNA	19566084	2868807902	36	146.6	150	97.29	93.37	25.42	56.34
MV2_RNA_1	RNA	19122708	2651228184	36	138.6	150	95.93	91.14	24.67	53.02
MV2_RNA_2	RNA	19122708	2767252167	36	144.7	150	96.29	91.14	24.77	58.59
RCA_DNA_1	DNA	18734042	2705159487	36	144.4	150	97.75	94.59	26.09	55.54
RCA_DNA_2	DNA	18734042	2738737361	36	146.2	150	97.24	93.2	25.22	58.52
RCA_RNA_1	RNA	18979965	2267655989	36	119.5	150	95.78	90.98	24.56	53.5
RCA_RNA_2	RNA	18979965	2659722149	36	140.1	150	96.18	90.66	24.61	65.28
TAY_DNA_1	DNA	19050122	2768320232	36	145.3	150	98.22	95.44	26.9	57.47
TAY_DNA_2	DNA	19050122	2794846065	36	146.7	150	97.47	93.63	25.68	60.19
TAY_RNA_1	RNA	19192460	2550104040	36	132.9	150	96	91.42	24.74	53.55
TAY_RNA_2	RNA	19192460	2779124677	36	144.8	150	96.51	91.61	24.94	60
