## Supplemental Table 4 for "Antarctic Soil Auxiliarome: unraveling the pan-auxiliary metabolic genes catalogue in a transect across different ice-free regions of Antarctica"

### Sheet: Table S4
Table S4. Summary statistics of assembled contigs per sample.
Sample	type	num_seqs	sum_len	min_len	avg_len	max_len	Q1	Q2	Q3	N50	GC(%)
ACH	DNA	13894	16979695	200	1222.1	116240	374	540.5	1125	2467	50.02
ACH	RNA	551	283571	210	514.6	1974	345	414	552	502	53.47
BAT	DNA	204461	170767681	200	835.2	132466	360	479	760	1056	53.67
BAT	RNA	2143	1100049	200	513.3	4909	309	381	545.5	541	53.43
CHA	DNA	96427	86400298	200	896	136333	349	474	798	1303	54.15
CHA	RNA	8116	3596215	200	443.1	5243	262.5	355	486	460	54.34
ERE	DNA	7046	11169100	200	1585.2	218736	369	510	948	5499	49.95
ERE	RNA	1076	515879	200	479.4	6826	323	381.5	504.5	467	53.98
KIF	DNA	216373	149510077	200	691	63801	346	446	673	771	56.27
KIF	RNA	9948	4296077	200	431.9	4151	254	330	464.5	447	55.48
LTV	DNA	188186	144235869	200	766.5	212220	334	440	702	984	51.41
LTV	RNA	2479	1284590	200	518.2	4725	297.5	377	553	561	55.06
MV1	DNA	370560	239856028	200	647.3	121179	334	433	659	725	54.75
MV1	RNA	13065	5236698	200	400.8	4226	247	318	432	408	57.31
MV2	DNA	436071	271304304	200	622.2	93933	335	432	646	680	56.58
MV2	RNA	4417	2277392	200	515.6	5235	321	408	582	547	53.13
RCA	DNA	204277	153835763	200	753.1	147806	347	462	729	912	53.7
RCA	RNA	1890	925787	200	489.8	4386	316	381	533	499	53.82
TAY	DNA	251503	120733312	200	480	63350	253	330	484	519	59.28
TAY	RNA	2826	1499742	200	530.7	4655	328	412	596	566	53.78
