## Supplemental Table 7 for "Antarctic Soil Auxiliarome: unraveling the pan-auxiliary metabolic genes catalogue in a transect across different ice-free regions of Antarctica"

### Sheet: Table S8
Table S7. Comparison of the viral families identified in this study with previous studies of Antarctic soil viral communities and other Antarctic ecosystems.
Viral Class	Genome	Viral Family	% (#mVBs)	Natural Host	Ettinger et al. 2023 [84]	Adriaenssens et al. 2017 [9]	Wei et al. 2015 [93]	Zablocki et al. 2014 [95]	Velazquez et al. 2016 [91]	A. de Carcer et al. 2016 [89]	Lopez-Bueno et al. 2015 [94]	López-Bueno et al. 2009 [96]	Sommers et al. 2019 [85]	Alarcón-Schumacher et al. 2019 [86]	Yang et al. 2019 [87]	Gong et al. 2018 [88]	Brum et al. 2016 [92]	Miranda et al 2015 [90]
Maveriviricetes	c ds DNA	Lavidaviridae	0.141(5)	Protists infected by Mimivirus				*		*					*
Tectiliviricetes	c ds DNA	Corticoviridae	<0.01(1)	Bacteria			*
Tectiliviricetes	c ds DNA	Turriviridae	<0.01(1)	Archaea
NA	c ds DNA	Fuselloviridae	1.05(3)	Archaea
NA	c ds DNA	Bicaudaviridae	<0.01(1)	Archaea		*		*
Papovaviricetes	c ds DNA	Papillomaviridae	3.16(1)	Vertebrates						*
Caudoviricetes	l ds DNA	Vilmaviridae	2.37(25)	Mycobacteria
Caudoviricetes	l ds DNA	Ackermannviridae	1.32(30)	Bacteria											*
Caudoviricetes	l ds DNA	Herelleviridae	1.13(52)	Bacteria
Caudoviricetes	l ds DNA	Autographiviridae	0.863(74)	Bacteria
Caudoviricetes	l ds DNA	Straboviridae	0.55(63)	Bacteria
Caudoviricetes	l ds DNA	Demerecviridae	0.422(18)	Bacteria
Caudoviricetes	l ds DNA	Kyanoviridae	0.207(33)	Bacteria
Caudoviricetes	l ds DNA	Mesyanzhinovviridae	0.105(13)	Bacteria
Caudoviricetes	l ds DNA	Schitoviridae	0.0889(19)	Bacteria	*
Caudoviricetes	l ds DNA	Casjensviridae	0.0787(6)	Bacteria
Caudoviricetes	l ds DNA	Drexlerviridae	0.053(10)	Bacteria
Caudoviricetes	l ds DNA	Zobellviridae	0.0388(13)	Bacteria
Caudoviricetes	l ds DNA	Zierdtviridae	0.0374(4)	Bacteria
Caudoviricetes	l ds DNA	Hafunaviridae	<0.01(2)	Archaea
Caudoviricetes	l ds DNA	Vertoviridae	<0.01(2)	Archaea
Herviviricetes	l ds DNA	Herpesviridae	<0.01(1)	Vertebrates		*		*	*			*			*
Laserviricetes	l ds DNA	Sphaerolipoviridae	<0.01(1)	Archaea
Megaviricetes	l ds DNA	Phycodnaviridae	0.0848(10)	Alga		*		*	*	*	*	*		*	*	*	*
Megaviricetes	l ds DNA	Mimiviridae	0.0631(10)	Amoeba		*		*	*	*	*	*			*	*
Megaviricetes	l ds DNA	Iridoviridae	0.0629(10)	Vertebrates and arthropods		*		*	*	*	*	*			*	*
Tectiliviricetes	l ds DNA	Tectiviridae	0.35(27)	Bacteria		*	*
Tectiliviricetes	l ds DNA	Autolykiviridae	0.243(4)	Bacteria
Tectiliviricetes	l ds DNA	Tristromaviridae	0.0226(2)	Archaea
Arfiviricetes	c ss DNA	Circoviridae	19.1(5)	Vertebrates		*			*	*	*	*			*
Malgrandaviricetes	c ss DNA+	Microviridae	0.766(39)	Bacteria		*	*	*	*	*	*	*	*		*
Arfiviricetes	m c ss DNA+	Nanoviridae	<0.01(1)	Plants					*	*		*
Faserviricetes	l ss DNA	Inoviridae	1.06(36)	Bacteria	*	*		*	*	*	*	*		*	*
Duplopiviricetes	ds RNA	Partitiviridae	66.6(1)	Eukaryotes					*
				System	Rocks and soils				Fresh water ponds and lakes				Ice shelf	Antarctic Ocean
				Subsystem	endolith	soil	soils, hypoliths, chasmoendoliths and cryptoendoliths	soils and hypoliths	microbial mats	lake	lake	lake	Cryoconite holes and ice	sea	sea	sea	sea	sea
				VLP concentration	Shotgun sequencing	sonication + Filtration	Microarray	Filtration+ultracentrifugation	TFF	TFF	TFF	TFF	filtration	Shotgun sequencing + metatranscriptomics (0.22μm)	Filtration+ultracentrifugation	TFF	iron chloride flocculation	TFF
				Filtration pore diameter		0.45μm		0.22μm	0.45μm	0.45μm	0.45μm	0.45μm	0.22μm		0.22μm	0.22 μm	0.22 μm	0.22 μm
				Amplification		RP-SISPA		MDA	MDA, SISPA	MDA	SISPA	MDA	MDA			MDA		RP-SISPA
				Other Families
				Adenoviridae				*
				Alloherpesviridae		*
				Ascoviridae				*		*						*
				Asfarviridae				*				*
				Baculoviridae				*	*			*
				Caliciviridae					*
				Caulimoviridae											*
				Dicistroviridae							*							*
				Geminiviridae					*	*		*			*
				Helgolandviridae	*
				Hytrosaviridae				*
				Iﬂaviridae					*		*
				Lipothrixviridae								*
				Marnaviridae					*		*							*
				Marseilleviridae		*										*
				Nimaviridae		*						*
				Nodaviridae					*
				Nudiviridae		*
				Pandoraviridae												*
				Parvoviridae					*
				Picornaviridae					*		*							*
				Plasmaviridae								*
				Polyomaviridae											*
				Polydnaviridae				*		*		*
				Potyviridae					*		*
				Poxviridae		*		*	*		*	*			*	*
				Retroviridae		*		*							*
				Rudiviridae				*				*
				Secoviridae					*		*
				Tombusviridae					*		*
				Totiviridae					*		*
